# Fatty acid photodecarboxylase is an ancient photoenzyme responsible for hydrocarbon formation in the thylakoid membranes of algae

**DOI:** 10.1101/2020.06.23.166330

**Authors:** Solène Moulin, Audrey Beyly, Stéphanie Blangy, Bertrand Légeret, Magali Floriani, Adrien Burlacot, Damien Sorigué, Yonghua Li-Beisson, Gilles Peltier, Fred Beisson

## Abstract

Fatty acid photodecarboxylase (FAP) is one of the three enzymes that require light for their catalytic cycle (photoenzymes). FAP has been first identified in the green microalga *Chlorella variabilis* NC64A and belongs an algae-specific subgroup of the glucose-methanol-choline oxidoreductase family. While the FAP from *Chlorella* and its *Chlamydomonas reinhardtii* homolog CrFAP have demonstrated *in vitro* activity, their activity and physiological function have not been studied *in vivo*. Besides, the conservation of FAP activity beyond green microalgae remains hypothetical. Here, using a *Chlamydomonas* FAP knockout line (*fap*), we show that CrFAP is responsible for the formation of 7-heptadecene, the only hydrocarbon present in this alga. We further show that CrFAP is associated to the thylakoids and that 90% of 7-heptadecene is recovered in this cell fraction. In the *fap* mutant, photosynthesis activity was not affected under standard growth conditions but was reduced after cold acclimation. A phylogenetic analysis including sequences from Tara Ocean identified almost 200 putative FAPs and indicated that FAP was acquired early after primary endosymbiosis. Within Bikonta, FAP was kept in photosynthetic secondary endosymbiosis lineages but absent in those that lost the plastid. Characterization of recombinant FAPs from various algal genera (*Nannochloropsis, Ectocarpus, Galdieria, Chondrus*) provided experimental evidence that FAP activity is conserved in red and brown algae and is not limited to unicellular species. These results thus indicate that FAP has been conserved during evolution of most algal lineages when photosynthesis was kept and suggest that its function is linked to photosynthetic membranes.

**One sentence summary:** FAP is present in thylakoids and conserved beyond green algae.
