## Supplemental Table 2 for "Fatty acid photodecarboxylase is an ancient photoenzyme responsible for hydrocarbon formation in the thylakoid membranes of algae"

### Sheet: Feuil1
ADH, alcohol dehydrogenase
Abo-(ADH)	Alcanivorax borkumensis
Pol-ADH	Pseudomonas oleovorans
Rso-(ADH)	Ralstonia solanacearum
AOX, methanol oxidase
Cbo-AOX	Candida boinidii
Ppas-AOX	Pichia pastoris
AAO, aryl-alcohol oxidase
Ppu-AAO	Pleurotus pulmonarius
COX, cholesterol oxidase
Bst-COX	Brevibacterium sterolicum
Sspp-COX	Streptomyces spp.
Ncr-(COX)	Neurospora crassa
Npu-(COX)	Nostoc punctiforme
CHD, choline dehydrogenase
Cel-(CHD)	Caenorhabditis elegans
Eco-CHD	Escherichia coli
Hel-CHD	Halomonas elongata
Hsa-(CHD)	Homo sapiens
Pae-(CHD)	Pseudomonas aeruginosa
Rso-(CHD)	Ralstonia solanacearum
CBQ, cellobiose dehydrogenase
Pch-CBQ	Phanerochaete chrysosporium
Pci-(CBQ)	Pycnoporus cinnabarinus
Sro-(CBQ)	Sclerotium rolfsii
Tve-(CBQ)	Trametes versicolor
Gfr-(CBQ)	Grifola frondosa
Hin-(CBQ)	Humicola insolens
Ncr1-(CBQ)	Neurospora crassa 1
Ncr2-(CBQ)	Neurospora crassa 2
The-(CBQ)	Thielavia heterothallica
GlucDH, glucose dehydrogenase
Dme-(GlucDH)	Drosophila melanogaster
Dps-(GlucDH)	Drosophila pseudoobscura
Ame-(GlucDH)	Apis mellifera
GOX, glucose oxidase
Ani-GOX	Aspergillus niger
Pam-GOX	Penicillium amagasakiense
HNL, hydroxymandelonitrile lyase
Pdu-HNL	Prunus dulcis
Osa-(HNL)	Oryza sativa
PegDH, polyethyleneglycol dehydrogenase
Ste-PegDH	Sphingopyxis terrae
SDH, sorbose dehydrogenase
Gox-SDH	Gluconobacter oxydans
Sme-(SDH)	Sinorhizobium melioti
GMC oxidoreductases, others
Embryophyta
Ath-GMC	Arabidopsis thaliana
Zm-GMC	Zostera marina
Pp-GMC	Physcomitrella patens
Mpo-GMC	Marchantia polymorpha
Spf-GMC	Sphagnum fallax
Scu-GMC	Salvinia cucullata
Smo-GMC	Selaginella moellendorfii
Sma-GMC	Sphagnum magellanicum
Kni-GMC	Klebsormidium nitens
Oomycota
Ppa-GMC	Phytophthora parasitica
Ala-GMC	Albugo laibachii
Aca-GMC	Albugo candida
Insect
Aga-GMC	Anopheles gambiae str. PEST
Bacteria
Bce-GMC	Burkholderia cepacia
Bja-GMC	Bradyrhizobium japonicum
Atu-GMC	Agrobacterium tumefaciens
Ccr-GMC	Caulobacter crescentus
Dra-GMC	Deinococcus radiourans
Mlo-GMC	Mesorhizobium loti
Pfl-GMC	Pseudomonas fluorescens
Rso-GMC	Ralstonia solanacearum
Mtu-GMC	Mycobacterium tuberculosis
Pci-GMC	Pantoea citrea
Rce-GMC	Rhodospirillum centenum
Shm-GMC	Shewanella mangrovi
Ac-proteo	Arenimonas composti
Cyanobacteria
Nsp-GMC	Nostoc sp.
Fm-cyano	Fischerella muscicola
Cf-cyano	Chlorogloeopsis fritschii
Cal-GMC	Calotrhix sp.
Archaea
Hsp-GMC	Halobacterium sp.
Hh-GMC	Halorubrum hochstenium
Np-GMC	Natrinema pellirubrum
Hse-GMC	Halococcus sediminicola
Algae
Grc-GMC	Gracilariopsis chorda
Chcr-GMC	Chondrus crispus
Pye-GMC	Pyropia yezoensis
Pum-GMC	Porphyra umbilicalis
Gsu-GMC	Galdieria sulphuraria
Cme-GMC	Cyanidioschyzon merolae
Chles-GMC	Chlamydomonas eustigma
Chlch-GMC	Chlamydomonas chlamydogama
Vc-GMC	Volvox carteri f. nagariensis
Gpe-GMC	Gonium pectorale
Cr-FAP	Chlamydomonas reinhardtii
Chlle-GMC	Chlamydomonas leiostraca
Dus-GMC	Dunaliella salina
Chl68-GMC	Chlamydomonas_sp_CCMP681
Cso-GMC	Chlorella sorokiniana
Mic-GMC	Micractinium conductrix
Cv-FAP	Chlorella variabilis
Bbr-GMC	Botryococcus braunii
Cs-GMC	Coccomyxa subellipsoidea C-169
Lobi-GMC	Lobosphaera incisa
Ras-GMC	Raphidocelis subcapitata
Chrzo-GMC	Chromochloris zofingiensis
Ulmu-GMC	Ulva mutabilis
Picsa-GMC	Picocystis salinarum
Pic-GMC	Picochlorum sp. strain NBRC102739
Picoc-GMC	Picochlorum oculata
Picok-GMC	Picochlorum oklahomensis
Chry-GMC	Chrysochromulina
Ehu-GMC	Emiliania huxleyi CCMP1516
Psm-GMC	Pseudo-nitzschia multistriata
Ptr-GMC	Phaeodactylum tricornutum CCAP 1055/1
Frc-GMC	Fragilariopsis cylindrus CCMP1102
Nga-GMC	Nannochloropsis gaditana
Nsa-GMC	Nannochloropsis salina CCMP1776
Esi-GMC	Ectocarpus siliculosus
Chve-GMC	Chromera velia
Aa-GMC	Aureococcus anophagefferens
Tps-GMC	Thalassiosira pseudonana
Gth-GMC	Guillardia theta
TARA ocean project
1070153	Haptophyceae
509991	Oithonidae
544249	Euteleostomi
551270	Euteleostomi
555860	Oithonidae
1284070	Stramenopiles
2573444	Oithona
2940258	Dinophyceae
2999888	Gonyaulacales
3050319	Dinophyceae
4123401	prasinophyte sp. RCC997 (clade VIIA1)
4528847	Dinophyceae
4702150	Neoceratium
4803209	Neoceratium
4841150	Neoceratium
5040167	Euteleostomi
5108825	Euteleostomi
5364493	Phaeocystis
5461703	Phaeocystaceae
5477273	Noelaerhabdaceae
5841083	Oithonidae
5841084	Oithonidae
5841085	Oithonidae
5846838	Insecta
5879847	Daphniidae
5881173	Daphniidae
6159518	Bacillariophyta
6178997	Diplostraca
7509401	Noctiluca
7514247	Chlorophyta
7541635	Euteleostomi
8213673	Dinophyceae
8492138	Euteleostomi
8504265	Eukaryota
8639232	Euteleostomi
8639233	Euteleostomi
8639234	Euteleostomi
8656495	Crustacea
8854501	Euteleostomi
9288719	Stramenopiles
9377863	Prymnesiales
9480839	Stramenopiles
9525881	Eukaryota
10436145	Chlorophyta
10548836	prasinophytes
10579653	Haptophyceae
10997720	prasinophytes
13249932	Oithona
13256365	Calanidae
13259660	Euteleostomi
13288808	Euteleostomi
13826979	Euteleostomi
13878080	Euteleostomi
13878082	Euteleostomi
13878083	Amniota
13946546	Euteleostomi
14047016	unclassified Alphaproteobacteria (miscellaneous)
14051773	Rhodobacteraceae
14051948	Alphaproteobacteria
14440846	Noctiluca
14447664	Chlorophyta
14495097	Collodaria
14930969	Percomorphaceae
14931836	Euteleostomi
14938733	Euteleostomi
15968985	Bacteria
16654700	Alcanivorax
16654701	Alcanivorax
16663532	Gammaproteobacteria
16665182	Alcanivoracaceae
16696668	Proteobacteria
16712379	Oceanospirillales
16992128	Arthropoda
17221492	Oithona
17829749	Euteleostomi
17845655	Euteleostomi
18170693	Dinophyceae
18361266	Phaeocystaceae
18378127	prasinophytes
18466290	Alteromonadaceae
18471755	Alteromonas
18678933	Calanidae
18692122	Dinophyceae
18715199	prasinophytes
20198995	alpha proteobacterium LLX12A
20490283	Eukaryota
20945595	Euteleostomi
21016516	Hymenoptera
22649906	Oithona
23083377	Bolidomonas
23659254	Stramenopiles
23664166	Eukaryota
23958729	Euteleostomi
24541767	Cyclopoida
24741924	Stramenopiles
25141183	Oithonidae
25187267	Oithonidae
25197763	Endopterygota
25197764	Endopterygota
25203237	Gonyaulacales
25377605	Dinophyceae
25954189	Stramenopiles
26563034	Endopterygota
26574021	Oithonidae
26986352	Gymnodiniales
27453344	Oithona nana
27489578	Euteleostomi
27820671	Stramenopiles
29094869	Phaeocystis
29632415	Gammaproteobacteria
29653436	Vannellidae
29659170	Gammaproteobacteria
29674079	Vannellidae
29758389	cellular organisms
29826754	Vannellidae
30176602	Oithona nana
30435535	Diplostraca
30435536	Diplostraca
32145453	Stramenopiles
32145454	Stramenopiles
32210228	Bilateria
32276484	Eukaryota
32333240	Stramenopiles
32629575	Dinophyceae
33048262	Euteleostomi
34807264	Stramenopiles
34828956	Prymnesiales
34828957	Haptophyceae
34860853	Dinophyceae
35457841	Oithonidae
35944859	Euteleostomi
35968082	Calanidae
36404376	Oomycetes
36794477	Bacillariophyta
37475990	Oithona
37520530	Alteromonas
38497043	Endopterygota
39723013	Calanus
40550660	Endopterygota
40728245	Dinophyceae
40778883	Eukaryota
41047926	Euteleostomi
41080644	Oithonidae
41185939	Haptophyceae
41188281	Dinophyceae
42102964	Dinophyceae
42628414	Euteleostomi
44088452	Eukaryota
44191816	Picochlorum
44236583	Picochlorum
44276214	Oithona
44283221	Bacillariophyta
44292113	Dinophyceae
44313380	Dinophyceae
44380067	Bacillariophyta
44409163	Dinophyceae
44417207	Pontosphaeraceae
44721601	Cyclopoida
44728587	Calanoida
44812440	Sphaerozoidae
44830347	Collozoum
45026199	Eukaryota
45065182	Picochlorum sp. RCC944
45081375	Picochlorum
45105939	Picochlorum
45636988	Dinophyceae
46027806	Sphaerozoidae
46037000	Endopterygota
46082543	Collozoum
46497577	Dinophyceae
46691919	Pancrustacea
46758875	Oithonidae
47591023	Chordata
47605567	Oithonidae
47608502	Euteleostomi
47626182	Endopterygota
47629909	Maxillopoda
47651032	Calanidae
48229639	Bacteria
48229673	Rhodobacteraceae
48230190	Thalassiosiraceae
48230850	Alphaproteobacteria
48230851	Alphaproteobacteria
48231200	Rhodobacteraceae
48233212	Rhodobacteraceae
48233379	Rhodobacteraceae
48238214	Citreicella sp. SE45
48238470	Microbacteriaceae
48246869	Erythrobacteraceae
48779189	Calanidae
48920226	Dinophyceae
49081348	Oithonidae
49553926	Oithonidae
49570430	Euteleostomi
50102797	Euteleostomi
50390647	Calanidae
50391674	Oithonidae
50679013	Endopterygota
50827628	Dinophyceae
50854433	Dinophyceae
50856796	prasinophyte sp. RCC997 (clade VIIA1)
50882223	Prasinophyceae sp. CCMP2175
50902364	Dinophyceae
51109475	Neoceratium
51248696	Euteleostomi
51254252	Gastropoda
51299368	Insecta
51299369	Insecta
51395540	Dinophyceae
51421511	Haptophyceae
51495918	prasinophytes
51667902	Pelagomonas
51695920	Dinophyceae
51823360	Dinophyceae
51825974	Stramenopiles
51851363	prasinophytes
51902812	Prymnesiales
51930166	Dinophyceae
51980101	Eukaryota
52119575	Oithonidae
52282409	Oithonidae
52485375	Chromulinaceae
52837172	Neoceratium fusus
53422642	Bolidomonas
53444378	Dinophyceae
53484400	Prymnesiales
54642649	Oithonidae
54673825	Oithonidae
54743549	Crustacea
54862800	Eukaryota
54889508	Dinophyceae
54890098	Eukaryota
54908677	Eukaryota
54946517	Dinophyceae
54947784	Haptophyceae
55325276	prasinophyte sp. RCC997 (clade VIIA1)
55780146	Euteleostomi
55798257	prasinophytes
56054171	Euteleostomi
56059099	Crustacea
56071798	Insecta
56329824	Dinophyceae
56345353	Dinophyceae
56375169	Dinophyceae
56402010	Dinophyceae
56722421	Insecta
56788639	Dinophyceae
56834996	Dinophyceae
56945335	prasinophytes
56983000	Eukaryota
56991765	Stramenopiles
57094970	Dinophyceae
57343292	Oithonidae
57478173	Calanoida
57601593	Gammaproteobacteria
57674964	Eukaryota
58163819	Prymnesiales
58653637	Euteleostomi
58892921	Alteromonadales
58976849	Alteromonadaceae
59232081	Dinophyceae
59302783	Dinophyceae
59437816	Proteobacteria
59509863	Syndiniales
59530905	Proteobacteria
59821895	Dinophyceae
60388607	Oithona
60427501	Endopterygota
60439228	Eukaryota
60453978	Oithonidae
61040891	Stramenopiles
62587950	Dinophyceae
62684973	Gonyaulacales
63121799	Phaeocystis
63221321	Oithona
63419576	Dinophyceae
64001022	Oithonidae
64007966	Neoceratium
64320783	Euteleostomi
64337487	Euteleostomi
64368851	Eumetazoa
64712795	Neoceratium
65277334	Endopterygota
65281100	Oithonidae
65455285	Calanidae
65604491	Euteleostomi
65802654	Dinophyceae
65816066	Dinophyceae
65816494	Dinophyceae
65901566	Proteobacteria
65942239	Dinophyceae
65974651	Dinophyceae
66075152	Gymnodiniales
66323054	Dinophyceae
66904049	alpha proteobacterium SCGC AAA015-N04
66904166	alpha proteobacterium SCGC AAA298-K06
66905432	Rhodobacteraceae
66905988	unclassified Alphaproteobacteria (miscellaneous)
66906082	unclassified Alphaproteobacteria (miscellaneous)
66915264	Candidatus Pelagibacter
66920917	unclassified Gammaproteobacteria
67157256	Calanidae
67166076	Calanidae
67271196	Oithonidae
67330221	Oithonidae
67807842	Oithonidae
67807843	Oithonidae
67809179	Oithonidae
67928406	Dinophyceae
68285620	Collozoum
69778816	Alteromonadales
71795120	Dinophyceae
71800925	Dinophyceae
71803866	Dinophyceae
72108616	Dinophyceae
73532974	Oithona
74903470	Gonyaulacales
74923824	Haptophyceae
75021309	prasinophytes
75520124	Kareniaceae
75819940	prasinophytes
76101959	Calanoida
76321840	Oithonidae
76335738	Oithonidae
76460653	prasinophytes
76473747	Dinophyceae
77579085	Proteobacteria
78183543	Dinophyceae
78621087	Cyclopoida
78659565	Endopterygota
78838065	Euteleostomi
79542962	Bacillariophyta
79747864	prasinophyte sp. RCC997 (clade VIIA1)
80060596	prasinophytes
80074550	prasinophytes
81900970	Oithonidae
81901818	Oithonidae
82281508	Dinophyceae
82616978	Oithonidae
82626801	Oithonidae
82654112	Euteleostomi
82852439	prasinophytes
82879934	prasinophyte sp. RCC997 (clade VIIA1)
83194823	Capnodiales
83499179	Bacillariophyta
83998391	Pseudo-nitzschia
84009611	Pseudo-nitzschia
84015839	Pseudo-nitzschia
84049117	Bacillariaceae
84235519	Bacillariaceae
84949089	Neoceratium
84957631	prasinophytes
85848517	Oithonidae
85849469	Euteleostomi
86047935	Euteleostomi
86068128	Bilateria
86235103	Thalassionemataceae
86460246	Haptophyceae
86475228	Prymnesiaceae
86572939	prasinophyte sp. RCC997 (clade VIIA1)
86579715	prasinophytes
86582465	Dinophyceae
86742883	Dinophyceae
86746458	prasinophytes
86992570	Dinophyceae
88108869	prasinophyte sp. RCC997 (clade VIIA1)
88335777	prasinophytes
88569136	Dinophyceae
88594881	Haptophyceae
88606846	Dinophyceae
88937776	Dinophyceae
90041170	Euteleostomi
90112050	Oithonidae
90129670	Oithonidae
90583102	Bacillariophyta
92951573	Euteleostomi
93443275	cellular organisms
93540919	Euteleostomi
94730307	Dinophyceae
94737353	Bacillariophyta
94896251	Euteleostomi
95083276	Aureococcus anophagefferens
95129187	Prymnesiales
95129194	Dinophyceae
95546172	Dinophyceae
96374437	Calanidae
96375917	Calanoida
96389346	Euteleostomi
96468413	Calanidae
96994444	Pseudo-nitzschia
97015262	Dinophyceae
97429747	Heterocapsa
97442599	Heterocapsa
97578490	Prorocentraceae
97583906	Pseudo-nitzschia
97764978	Prymnesiaceae
98535876	Endopterygota
98549063	Crustacea
98549938	Calanoida
98561930	Calanidae
98592310	Oithonidae
99174145	Prymnesiales
99174184	Aureococcus anophagefferens
99768818	Kareniaceae
100058469	Euteleostomi
100081197	Oithonidae
100911230	Prymnesiales
101139983	Calcidiscus leptoporus
101194047	Prymnesiaceae
101561631	Cyclopoida
101586735	Oithonidae
101708975	Oithonidae
101717951	Oithonidae
102715665	Dinophyceae
102862999	Dinophyceae
103322869	Oithona
103336864	Endopterygota
103945736	Euteleostomi
103949205	Cyclopoida
104106825	Oithonidae
105170748	Neoceratium
105218318	Dinophyceae
105223581	Endopterygota
105443131	Calanus
105714856	Oithonidae
105723983	Calanus
105743109	Insecta
105752947	Calanus
105764403	Calanidae
105766754	Endopterygota
106885291	Oithonidae
107086135	Oithonidae
107884168	Euteleostomi
108814261	Euteleostomi
108839411	Oithonidae
108896204	Eukaryota
108955118	Eukaryota
109094960	Euteleostomi
109328662	Neoceratium
109822014	Phaeocystis
109909673	Florenciellales
109939022	Isochrysidales
110002869	Dinophyceae
110012873	Kareniaceae
110041127	Phaeocystaceae
110043841	Noelaerhabdaceae
111196108	Oithonidae
111199315	Cyclopoida
111316943	Isochrysidales
111569995	Neoceratium
111984397	Isochrysidales
112305340	Bacillariophyta
112381351	Bacillariophyta
112395599	Pseudo-nitzschia
112729464	Phaeocystis
112729465	Phaeocystis
112803968	Bacillariophyta
112829216	Bacillariophyta
112862145	Bacillariaceae
112919685	Bacillariophyta
113414120	Calanoida
113414121	Pancrustacea
113419006	Calanoida
113421008	Pancrustacea
113423694	Cyclopoida
113433737	Euteleostomi
113443463	Dinophyceae
113446293	Aplysioidea
113446778	Proteobacteria bacterium JGI 0000113-E04
113452852	Aplysiidae
113462227	Calanidae
113500606	Calanus
113511163	Proteobacteria
113633613	Bacillariophyta
113664734	Bacillariophyta
113906562	Pseudo-nitzschia
114276453	Haptophyceae
114493246	Pelagomonadales
115085152	Phaeocystaceae
115097845	Corethron pennatum
115119773	Bacillariophyta
115514679	Endopterygota
115633043	Phaeocystis
115651140	Pseudo-nitzschia
115692801	Phaeocystis
115720282	Proteobacteria
115863388	Labyrinthulomycetes
115918384	Dinophyceae
116110556	Corethron pennatum
116116263	Phaeocystaceae
116393708	Thalassiothrix antarctica
116393709	Thalassiothrix antarctica
116420004	Bacillariophyta
116464801	Phaeocystis
116523544	Phaeocystaceae
116669807	Florenciella
116705161	Phaeocystis
116725553	Phaeocystis
116782156	Pseudo-nitzschia
